# VIProDesign: Viral Protein Panel Design for Highly Variable Viruses to Evaluate Immune Responses and Identify Broadly Neutralizing Antibodies

**DOI:** 10.1101/2025.05.21.654924

**Authors:** Tatsiana Bylund, Mohammed El Anbari, Andrew J Schaub, Tongqing Zhou, Reda Rawi

## Abstract

**Motivation:** Highly mutable viruses continuously evolve, with some posing major pandemic risks. However, standardized neutralization assays and up-to-date viral panels are often lacking, limiting evaluation of immunogens and identification of broadly neutralizing antibodies. Closing these gaps is essential for guiding effective countermeasure development.

**Results:** In this study, we present Viral Protein Panel Design (VIProDesign), a computational tool for designing viral protein panels that address the high sequence diversity of rapidly evolving viruses. VIProDesign uses the Partitioning Around Medoids (PAM) algorithm to select representative strains and applies the elbow-point method based on cumulative Shannon entropy to balance diversity and panel size. We used VIProDesign to generate optimized panels for Betacoronavirus, human immunodeficiency virus-1 (HIV-1), Influenza virus, Norovirus, and Lassa virus. The tool also supports customizable panel sizes, making it suitable for both resource-limited contexts and early-stage research. This flexible approach streamlines viral panel design across diverse pathogens. Although VIProDesign was originally developed for viral proteins, its underlying framework is broadly applicable to the selection of representative protein panels across diverse taxa, including bacterial species, toxins, and other biologically relevant protein families.
