## Supplementary Table 1 for "VIProDesign: Viral Protein Panel Design for Highly Variable Viruses to Evaluate Immune Responses and Identify Broadly Neutralizing Antibodies"

### Sheet: Supplementary Table 1A
VIProDesign_Betacoronavirus_24
Number	Genbank	Name	lineage	Year	# strains in the cluster
1	QTF73995.1	PHEV/67N/US/1970	Embecovirus	1970	18
2	BAA23719.1	DVIM	Embecovirus	?1997	5
3	AAF25519.1	OK-0514-3	Embecovirus	?1998	44
4	AAR92026.1	MHV-A59	Embecovirus	?2003	7
5	AIX10754.1	HCoV-OC43 /FRA_EPI/Caen/2004/06	Embecovirus	2004	24
6	ABD96196.1	N22	Embecovirus	?2006	9
7	USS99157.1	GRP215-15	Embecovirus	2015	1
8	QXP00772.1	GCCDC3	Embecovirus	2017	3
9	ADY17911.1	ZBCoV	Hibecovirus	2008	1
10	YP_009072440.1	Zhejiang2013	Hibecovirus	2013	1
11	AGP04928.1	15S	Merbecovirus	2010	9
12	AGP04942.1	32S	Merbecovirus	2012	16
13	YP_009513010.1	ErinaceusCoV/2012-174/GER/2012	Merbecovirus	2012	3
14	ASL68941.1	YD131305	Merbecovirus	2013	4
15	WDE20340.1	BtCoV/P.nathusii/NL/2018-403.3	Merbecovirus	2018	2
16	WBV74427.1	Bat/2017/S17WDBatR02	Nobecovirus	2017	4
17	UJY53834.1	MIZ178	Nobecovirus	2018	2
18	UJY53825.1	AMB130	Nobecovirus	2018	1
19	QJX58383.1	MCL_19_Bat_606_10	Nobecovirus	2019	5
20	AAV49723.1		Sarbecovirus	?2005	4
21	QDF43820.1	BtRs-BetaCoV/YN2018A	Sarbecovirus	2016	22
22	QWN56242.1	bat/Yunnan/RsYN04/2020	Sarbecovirus	2020	2
23	UEJ84742.1	SARS-CoV-2/human/FRA/P1_20210319	Sarbecovirus	2021	8
24	WDQ27010.1	2-GH106	Sarbecovirus	2021	5

### Sheet: Supplementary Table 1B
VIProDesign_HIV-1_44
Number	Name	Year	Country	# strains in the cluster
1	01_AE.CN.06.CNE8.HM215427	2006	China	53
2	01_AE.CN.07.FJ070040.JX112817	2007	China	49
3	01_AE.CN.09.09LNA040.JX960615	2009	China	23
4	01_AE.CN.09.1109.HQ215555	2009	China	279
5	01_AE.VN.97.97VNHCM345.FJ185244	1997	Viet Nam	102
6	01B.CN.06.CNHLJSM06059.EU131799	2007	China	23
7	01B.PH.15.1001.MH327744	2015	Philippines	224
8	01B.TH.04.04TH228466.JN248319	2004	Thailand	67
9	01B.TH.99.OUR044I.AY358042	1999	Thailand	70
10	02_AG.NG.x.IBNG.L39106		Nigeria	176
11	06_cpx.NG.94.NG3670a.AF069934	1994	Nigeria	83
12	07_BC.CN.97.97CN001_C54.AF286226	1997	China	140
13	0708.CN.00.HH086.AP005207	2000	China	224
14	109_0107.CN.14.LS11584.MT919517	2014	China	150
15	11_cpx.CM.97.MP818.AJ291718	1997	Cameroon	151
16	22_01A1.CM.02.02CM_1867LE.AY371165	2002	Cameroon	108
17	A1.KE.86.ML170_1986.AF539405	1986	Kenya	92
18	A1.KE.95.QB850.73p.E3.KT008652	1995	Kenya	214
19	A1D.UG.98.98UG57137.AF484521	1998	Uganda	128
20	A6.RU.06.RU_915_1080_D4.HQ385843	2006	Russia	14
21	B.CN.03.CHNHLJBSF03009c34.AY905493	2003	China	29
22	B.ES.99.30_1_21.KC595159	1999	Spain	46
23	B.KR.91.91OSG10.KF561442	1991	South Korea	83
24	B.US.81.81NY3.AY247224	1981	USA	38
25	B.US.84.SC14C.U90935	1984	USA	203
26	B.US.86.SFMHS2.AF025750	1986	USA	22
27	B.US.90.1580i.2.1.MT861860	1990	usa	11
28	B.x.x.HypervirulentDutchHIV_10.MW689459		Netherlands	141
29	BC.CN.x.CHN19_CN19.AF268277		China	241
30	BD.ZA.85.R605.MH234642	1985	South Africa	380
31	BF1.BR.94.94BR_RJ_97.AY455779	1994	Brazil	683
32	C.BR.92.BR025_d.U52953	1992	Brazil	206
33	C.BW.00.DEMC00BW010.KY658704	2000	Botswana	153
34	C.IN.07.NARI_VB52_J19.EU521727	2007	India	216
35	C.MW.96.C019_E1_3S.HM638911	1996	Malawi	159
36	C.MW.96.C061_D6.KC894129	1996	Malawi	62
37	C.MW.96.C120_3D3.KC863183	1996	Malawi	7
38	C.ZA.00.1170MB.AY463225	2000	South Africa	14
39	C.ZA.08.SO032_A2.8_1.KF114894	2008	South Africa	110
40	C.ZA.98.Du123_6.DQ411850	1998	South Africa	54
41	CD.NP.11.11NP079.KU341727	2011	Nepal	206
42	D.KE.95.QA013_70I_ENV_M12.FJ866135	1995	Kenya	166
43	G.NG.95.NG1929.AF069943	1995	Nigiria	41
44	G.PT.x.PT988.FR846410		Portugal	19

### Sheet: Supplementary Table 1C
VIProDesign_Influenza_10
Number	Genbank	Name	Subtype	Year	Country	# strains in the cluster
1	BAE07201	A/Hong Kong/213/2003	H5N1	2003	Hong Kong	49
2	ACD56302	A/North Carolina/1/1963	H2N2	1963	USA	42
3	ABC42750	A/Canterury/106/2004	H1N1	2004	England	123
4	ADK26545	A/Thailand/CUMV7/2010	H1N1	2010	Thailand	303
5	AGI60301	A/Hangzhou/1/2013	H7N9	2013	China	9
6	AAK52912	A/Paris/908/97	H3N2	1997	France	148
7	ADD21435	A/Naning/1/2009	H3N2	2009	Naning	218
8	AIC73751	A/Delaware/3729/2014	H3N2	2014	USA	306
9	ACM51151	B/Texas/27/2008	B	2008	USA	90
10	ACA33429	B/California/13/2007	B	2007	USA	75

### Sheet: Supplementary Table 1D
VIProDesign_Norovirus_18
Number	Genbank	Name	# strains in the cluster
1	AGT62521.1	Hu/GI.6/TCH-099/USA/2003	9
2	AGM33244.1	Hu/GI.1/CHA6A003_20091104/2009/USA	5
3	UUL90909.1	Hu/GI.5-P5/Netherlands/RIVM-NOV-2016-0166_R01-05	5
4	AWR17818.1	Hu/GI.P2_GI.2/United Kindom/NORO_79_05_07_2014	7
5	UUL90912.1	Hu/GI.7-P7/Netherlands/RIVM-NOV-2016-0265_R01-06	8
6	QPJ58816.1	Hu/GI.3/French Guiana/C91-1978	25
7	QPJ59527.1	Hu/GII.14-GII.P7/Saudia Arabia/DS338-1990	7
8	QPJ59170.1	Hu/GII.6-GII.P7/Arg5448-2008	36
9	QCO68841.1	Hu/GII.P21-GII.3/RUS/Novosibirsk/Nsk-N2660/2011	74
10	AJP13623.1	Hu/GII.12/France/E5152/2010	18
11	UUV60937.1	Hu/GII.2-P16/Neth-RIVM-NOV-2018-0306_R02-24	25
12	AUN86723.1	Hu/DE/2015/GII.P26_GII.26/Leipzig07788bC6	15
13	AII73741.1	Hu/JP/2007/GII.P21_GII.21/Kawasaki/YO284	8
14	UHH89719.1	Hu/US/2013/GII.17[P31]/Guatemala0082-GII17	19
15	BAK43281.1	Hu/Tokyo/10-2621/2010/JPN	109
16	AII73777.1	Hu/TW/2012/GII.Pe_GII.4_Sydney2012/Taipei/105	179
17	AQU14447.1	Hu/Germany/2014.GII.4/1.29	27
18	AQU14543.1	Hu/Germany/2015.GII.4/9.6b	34

### Sheet: Supplementary Table 1E
VIProDesign_Lassa_10
Number	Genbank	Name	Year	# strains in the cluster
1	MK656426	LASV_3715	2015	6
2	KM821848	G2384-SLE-2012	2012	56
3	MG812667	LF17007	2017	13
4	MG812673	LF17001	2017	7
5	KM821980	ISTH2121-NIG-2012	2012	12
6	MK107935	LASV/H.sapiens-tc/NGA/2016/IRR_020	2016	9
7	MH053468	Lassa virus/H.sapiens-wt/NGA/2016/ISTH_1546	2016	9
8	ADU56610	Nig0804	2008	22
9	MK107967	LASV/H.sapiens-tc/NGA/2012/IRR_006	2012	7
10	KM821914	ISTH0012-NIG-2011	2011	88
